# Quantifying constraint in the human mitochondrial genome

**DOI:** 10.1101/2022.12.16.520778

**Authors:** Nicole J. Lake, Wei Liu, Stephanie L. Battle, Kristen M. Laricchia, Grace Tiao, Daniela Puiu, Alison G. Compton, Shannon Cowie, John Christodoulou, David R. Thorburn, Hongyu Zhao, Dan E. Arking, Shamil R. Sunyaev, Monkol Lek

## Abstract

Mitochondrial DNA (mtDNA) has an important, yet often overlooked, role in health and disease. Constraint models quantify the removal of deleterious variation from the population by selection, representing a powerful tool for identifying genetic variation underlying human phenotypes^1–4^. However, a constraint model for the mtDNA has not been developed, due to its unique features. Here we describe the development of a mitochondrial constraint model and its application to the Genome Aggregation Database (gnomAD), a large-scale population dataset reporting mtDNA variation across 56,434 humans^5^. Our results demonstrate strong depletion of expected variation, suggesting most deleterious mtDNA variants remain undiscovered. To aid their identification, we compute constraint metrics for every mitochondrial protein, tRNA, and rRNA gene, revealing a spectrum of intolerance to variation. We characterize the most constrained regions within genes via regional constraint, and positions across the entire mtDNA via local constraint, showing their enrichment in pathogenic variation and functionally critical sites, including topological clustering in 3D protein and RNA structures. Notably, we identify constraint at often overlooked sites, such as rRNAs and non-coding regions. Lastly, we demonstrate how these metrics can improve the discovery of mtDNA variation underlying rare and common human phenotypes.
