## Supplementary Datasets for "Quantifying constraint in the human mitochondrial genome": supplementary_dataset_1.tsv

Symbol	Start_position	End_position	Consequence	Observed	Expected	obs:exp	Lower_CI	Upper_CI
MT-TF	577	647	RNA_variant	25.53	85.59	0.298	0.209	0.392
MT-RNR1	648	1601	RNA_variant	315.935	1229.075	0.257	0.234	0.28
MT-TV	1602	1670	RNA_variant	30.14	89.475	0.337	0.245	0.432
MT-RNR2	1671	3229	RNA_variant	568.854	2001.866	0.284	0.265	0.303
MT-TL1	3230	3304	RNA_variant	13.634	92.721	0.147	0.085	0.213
MT-ND1	3307	4262	synonymous	386.228	381.239	1.013	0.954	1.071
MT-ND1	3307	4262	missense	189.988	745.431	0.255	0.225	0.284
MT-ND1	3307	4262	stop_gain	0	35.947	0	0	0.032
MT-TI	4263	4331	RNA_variant	16.024	88.245	0.182	0.112	0.256
MT-TQ	4329	4400	RNA_variant	30.153	83.308	0.362	0.263	0.465
MT-TM	4402	4469	RNA_variant	11.738	84.913	0.138	0.076	0.206
MT-ND2	4470	5511	synonymous	393.149	414.48	0.949	0.893	1.003
MT-ND2	4470	5511	missense	199.414	776.566	0.257	0.228	0.286
MT-ND2	4470	5511	stop_gain	0.997	46.099	0.022	0.002	0.065
MT-TW	5512	5579	RNA_variant	28.684	84.668	0.339	0.244	0.438
MT-TA	5587	5655	RNA_variant	28.553	82.395	0.347	0.249	0.448
MT-TN	5657	5729	RNA_variant	15.479	90.574	0.171	0.104	0.242
MT-TC	5761	5826	RNA_variant	37.535	77.28	0.486	0.37	0.605
MT-TY	5826	5891	RNA_variant	13.651	78.404	0.174	0.102	0.252
MT-CO1	5904	7445	synonymous	616.941	596.473	1.034	0.988	1.08
MT-CO1	5904	7445	missense	196.443	1238.397	0.159	0.14	0.177
MT-CO1	5904	7445	stop_gain	0.876	66.802	0.013	0.001	0.042
MT-TS1	7446	7514	RNA_variant	23.9	79.543	0.3	0.207	0.398
MT-TD	7518	7585	RNA_variant	26.981	81.254	0.332	0.236	0.433
MT-CO2	7586	8269	synonymous	258.031	263.3	0.98	0.911	1.048
MT-CO2	7586	8269	missense	139.714	553.415	0.252	0.218	0.286
MT-CO2	7586	8269	stop_gain	0	25.056	0	0	0.046
MT-TK	8295	8364	RNA_variant	29.83	88.812	0.336	0.244	0.432
MT-ATP8	8366	8572	synonymous	55.915	65.156	0.858	0.725	0.991
MT-ATP8	8366	8572	missense	113.565	131.226	0.865	0.751	0.98
MT-ATP8	8366	8572	stop_gain	0.282	13.71	0.021	0.002	0.12
MT-ATP6	8527	9207	synonymous	259.191	259.196	1	0.929	1.07
MT-ATP6	8527	9207	missense	341.214	512.933	0.665	0.613	0.717
MT-ATP6	8527	9207	stop_gain	0	22.15	0	0	0.052
MT-CO3	9207	9990	synonymous	291.72	298.907	0.976	0.91	1.041
MT-CO3	9207	9990	missense	180.732	609.607	0.296	0.262	0.331
MT-CO3	9207	9990	stop_gain	1.499	37.947	0.04	0.004	0.101
MT-TG	9991	10058	RNA_variant	31.061	87.541	0.355	0.26	0.453
MT-ND3	10059	10404	synonymous	126.104	149.164	0.845	0.758	0.931
MT-ND3	10059	10404	missense	48.469	253.692	0.191	0.147	0.236
MT-ND3	10059	10404	stop_gain	0	13.903	0	0	0.082
MT-TR	10405	10469	RNA_variant	16.146	78.79	0.205	0.127	0.288
MT-ND4L	10470	10766	synonymous	105.674	125.436	0.842	0.743	0.941
MT-ND4L	10470	10766	missense	26.989	223.68	0.121	0.083	0.159
MT-ND4L	10470	10766	stop_gain	0	3.098	0	0	0.367
MT-ND4	10760	12137	synonymous	540.717	555.503	0.973	0.925	1.021
MT-ND4	10760	12137	missense	156.343	1047.858	0.149	0.129	0.169
MT-ND4	10760	12137	stop_gain	0	52.597	0	0	0.022
MT-TH	12138	12206	RNA_variant	39.485	88.312	0.447	0.343	0.554
MT-TS2	12207	12265	RNA_variant	24.474	69.66	0.351	0.245	0.463
MT-TL2	12266	12336	RNA_variant	28.734	85.365	0.337	0.242	0.435
MT-ND5	12337	14148	synonymous	697.227	684.692	1.018	0.974	1.062
MT-ND5	12337	14148	missense	335.183	1410.227	0.238	0.216	0.258
MT-ND5	12337	14148	stop_gain	0	76.547	0	0	0.015
MT-ND6	14149	14673	synonymous	194.58	202.362	0.962	0.883	1.039
MT-ND6	14149	14673	missense	105.249	383.502	0.274	0.232	0.317
MT-ND6	14149	14673	stop_gain	0.133	29.782	0.004	0	0.042
MT-TE	14674	14742	RNA_variant	19.147	89.468	0.214	0.139	0.293
MT-CYB	14747	15887	synonymous	466.867	419.878	1.112	1.055	1.167
MT-CYB	14747	15887	missense	350.202	896.021	0.391	0.358	0.423
MT-CYB	14747	15887	stop_gain	0	48.498	0	0	0.024
MT-TT	15888	15953	RNA_variant	62.231	83.619	0.744	0.616	0.874
MT-TP	15956	16023	RNA_variant	20.54	79.526	0.258	0.171	0.35
