## Supplementary Datasets for "Quantifying constraint in the human mitochondrial genome": supplementary_dataset_2.tsv

Symbol	Start_position	End_position	Protein_residue_start	Protein_residue_end	Observed	Expected	obs:exp	Lower_CI	Upper_CI
MT-ATP6	9001	9036	159	170	10.206	29.619	0.345	0.186	0.517
MT-CO1	6129	6227	76	108	3.041	77.242	0.039	0.008	0.08
MT-CO1	6573	6644	224	247	0.1	52.21	0.002	0	0.022
MT-CO1	6759	6809	286	302	0	45.398	0	0	0.025
MT-CO1	7176	7235	425	444	0.467	46.784	0.01	0.001	0.044
MT-CO2	8036	8074	151	163	0.417	30.306	0.014	0.001	0.064
MT-CO2	8159	8209	192	208	0.282	41.187	0.007	0	0.04
MT-CO3	9237	9266	11	20	0.325	18	0.018	0.002	0.097
MT-CO3	9393	9422	63	72	0.362	23.256	0.016	0.001	0.079
MT-CO3	9762	9800	186	198	2.557	34.116	0.075	0.013	0.159
MT-CO3	9912	9947	236	247	2.043	29.384	0.07	0.01	0.159
MT-CYB	14804	14857	20	37	6.999	41.328	0.169	0.073	0.277
MT-CYB	15134	15199	130	151	9.066	48.581	0.187	0.092	0.29
MT-CYB	15332	15376	196	210	5.2	31.095	0.167	0.058	0.292
MT-CYB	15536	15574	264	276	0	21.884	0	0	0.052
MT-ND1	3436	3486	44	60	2.552	33.677	0.076	0.013	0.161
MT-ND1	3664	3708	120	134	2.214	37.251	0.059	0.009	0.132
MT-ND1	3868	3990	188	228	8.704	104.911	0.083	0.039	0.131
MT-ND2	4515	4595	16	42	7.25	61.697	0.118	0.051	0.192
MT-ND2	4773	4811	102	114	0.303	24.998	0.012	0.001	0.068
MT-ND2	4845	4883	126	138	0	22.104	0	0	0.052
MT-ND2	4968	5000	167	177	0	20.517	0	0	0.056
MT-ND2	5214	5261	249	264	0.364	29.123	0.012	0.001	0.063
MT-ND2	5334	5417	289	316	2.036	62.913	0.032	0.004	0.074
MT-ND3	10260	10304	68	82	0.269	27.926	0.01	0.001	0.058
MT-ND4	10946	11002	63	81	0	37.999	0	0	0.03
MT-ND4	11381	11431	208	224	0.101	33.803	0.003	0	0.034
MT-ND4L	10554	10598	29	43	0	25.956	0	0	0.044
MT-ND5	12970	13062	212	242	2.352	60.78	0.039	0.006	0.085
MT-ND5	13390	13428	352	364	0.104	23.879	0.004	0	0.049
MT-ND5	13480	13515	382	393	0.139	26.144	0.005	0.001	0.049
MT-ND6	14437	14478	79	66	2.512	34	0.074	0.013	0.158
MT-ND6	14584	14625	30	17	1.207	29.575	0.041	0.004	0.114
MT-RNR1	871	920	NA	NA	7.939	59.668	0.133	0.061	0.213
MT-RNR1	1054	1093	NA	NA	2.623	50.311	0.052	0.009	0.11
MT-RNR1	1132	1151	NA	NA	0.612	25.179	0.024	0.002	0.092
MT-RNR1	1557	1596	NA	NA	2.182	53.304	0.041	0.006	0.092
MT-RNR2	1767	1803	NA	NA	6.748	48.14	0.14	0.059	0.231
MT-RNR2	2001	2043	NA	NA	4.476	53.79	0.083	0.025	0.152
MT-RNR2	2448	2601	NA	NA	21.045	194.698	0.108	0.071	0.147
MT-RNR2	3028	3081	NA	NA	2.202	70.922	0.031	0.004	0.069
