## Supplementary Datasets for "Quantifying constraint in the human mitochondrial genome": supplementary_dataset_3.tsv

Position	Reference	Alternate	Classification_group
3385	A	T	VUS of low clinical significance
3391	G	A	VUS of low clinical significance
3398	T	C	Benign & Likely Benign
3460	G	A	Pathogenic & Likely pathogenic
3497	C	T	Benign & Likely Benign
3511	A	G	VUS of low clinical significance
3523	A	G	VUS of low clinical significance
3571	C	T	Benign & Likely Benign
3697	G	A	Pathogenic & Likely pathogenic
3736	G	A	VUS of low clinical significance
3796	A	G	VUS of low clinical significance
3866	T	C	VUS of low clinical significance
3892	A	G	VUS of low clinical significance
3907	G	A	VUS of low clinical significance
3946	G	A	Pathogenic & Likely pathogenic
3949	T	C	Pathogenic & Likely pathogenic
3992	C	T	Benign & Likely Benign
4021	A	T	VUS of low clinical significance
4024	A	G	Benign & Likely Benign
4129	A	G	VUS of low clinical significance
4160	T	C	VUS of high clinical significance
4560	G	A	VUS of low clinical significance
4702	A	G	VUS of low clinical significance
4732	A	G	Benign & Likely Benign
4843	C	T	VUS of low clinical significance
4965	A	G	VUS of low clinical significance
5076	C	T	VUS of low clinical significance
5095	T	C	VUS
5109	A	G	VUS of low clinical significance
5302	T	C	VUS of low clinical significance
5424	C	T	VUS of low clinical significance
5452	C	T	VUS of low clinical significance
5463	C	T	VUS of low clinical significance
5908	T	C	VUS of high clinical significance
5979	G	A	VUS of low clinical significance
6339	A	G	VUS of low clinical significance
6489	C	A	VUS of low clinical significance
6892	G	A	VUS of low clinical significance
6912	G	C	VUS
7056	G	A	VUS
7153	T	C	VUS
7269	G	A	Benign & Likely Benign
7278	T	C	VUS of low clinical significance
7299	A	G	VUS of low clinical significance
7706	G	A	VUS
7772	A	G	VUS of low clinical significance
7775	G	A	VUS of low clinical significance
7808	C	T	VUS of low clinical significance
8255	G	A	VUS of low clinical significance
8379	A	G	VUS
8394	C	T	VUS
8396	A	G	Benign & Likely Benign
8442	T	C	VUS of high clinical significance
8453	A	G	VUS
8502	A	G	Benign & Likely Benign
8557	G	A	Benign & Likely Benign
8562	C	G	Benign & Likely Benign
8572	G	A	VUS
8594	T	C	Benign & Likely Benign
8602	T	C	Benign & Likely Benign
8654	T	C	VUS of low clinical significance
8672	T	C	VUS of high clinical significance
8684	C	T	Benign & Likely Benign
8705	T	C	Benign & Likely Benign
8783	G	A	VUS of high clinical significance
8812	A	T	VUS of high clinical significance
8855	C	T	VUS
8867	T	C	Benign & Likely Benign
8950	G	A	Benign & Likely Benign
8969	G	A	Pathogenic & Likely pathogenic
8993	T	C	Pathogenic & Likely pathogenic
8993	T	G	Pathogenic & Likely pathogenic
9007	A	G	VUS of low clinical significance
9026	G	C	VUS
9058	A	G	VUS of low clinical significance
9064	G	A	Benign & Likely Benign
9071	C	T	VUS of low clinical significance
9100	A	G	Benign & Likely Benign
9142	G	A	VUS of low clinical significance
9155	A	G	VUS
9163	G	A	Benign & Likely Benign
9176	T	C	Pathogenic & Likely pathogenic
9214	A	G	Benign & Likely Benign
9300	G	A	Benign & Likely Benign
9612	G	A	VUS of low clinical significance
9667	A	G	Benign & Likely Benign
9754	A	G	VUS
9783	T	C	VUS
9804	G	A	VUS
9865	T	C	VUS
9876	A	G	VUS of low clinical significance
9918	G	C	VUS
9937	T	C	VUS of high clinical significance
10158	T	C	Pathogenic & Likely pathogenic
10192	C	T	VUS
10197	G	A	Pathogenic & Likely pathogenic
10254	G	A	VUS of high clinical significance
10824	T	C	VUS
10899	A	G	VUS of low clinical significance
10953	T	C	VUS
11016	G	A	Benign & Likely Benign
11025	T	C	Benign & Likely Benign
11061	C	T	VUS of low clinical significance
11150	G	A	VUS of low clinical significance
11151	C	T	VUS of low clinical significance
11204	T	C	VUS of low clinical significance
11252	A	G	VUS of low clinical significance
11253	T	C	Benign & Likely Benign
11334	A	G	VUS
11447	G	A	VUS of low clinical significance
11486	A	T	VUS
11778	G	A	Pathogenic & Likely pathogenic
11928	A	G	VUS of low clinical significance
12011	T	C	VUS of low clinical significance
12017	A	G	VUS of low clinical significance
12026	A	G	Benign & Likely Benign
12113	G	A	VUS of low clinical significance
12123	C	T	VUS of low clinical significance
12634	A	G	VUS of low clinical significance
12706	T	C	Pathogenic & Likely pathogenic
12730	G	A	VUS
12865	A	G	VUS of low clinical significance
12906	C	A	VUS of low clinical significance
13042	G	A	Pathogenic & Likely pathogenic
13094	T	C	Pathogenic & Likely pathogenic
13117	A	G	VUS of low clinical significance
13135	G	A	Benign & Likely Benign
13148	C	A	VUS
13513	G	A	Pathogenic & Likely pathogenic
13543	T	C	VUS of low clinical significance
13712	C	T	VUS of low clinical significance
13748	A	G	VUS of low clinical significance
13813	G	A	VUS of low clinical significance
13879	T	C	Benign & Likely Benign
13942	A	G	Benign & Likely Benign
13957	G	A	VUS of low clinical significance
13967	C	T	VUS of low clinical significance
14187	C	T	VUS
14384	G	C	VUS of low clinical significance
14417	A	G	Benign & Likely Benign
14453	G	A	Pathogenic & Likely pathogenic
14459	G	A	Pathogenic & Likely pathogenic
14484	T	C	Pathogenic & Likely pathogenic
14487	T	C	Pathogenic & Likely pathogenic
14502	T	C	VUS
14553	C	T	VUS of low clinical significance
14562	C	T	VUS of low clinical significance
14577	T	C	Benign & Likely Benign
14582	A	G	Benign & Likely Benign
14594	T	C	VUS of high clinical significance
14750	A	G	VUS of low clinical significance
14900	G	A	VUS
14990	C	T	VUS
15024	G	A	VUS of low clinical significance
15119	G	A	VUS of low clinical significance
15203	A	C	VUS of low clinical significance
15312	T	C	VUS of low clinical significance
15323	G	A	Benign & Likely Benign
15347	C	T	Pathogenic & Likely pathogenic
15402	C	T	VUS of low clinical significance
15482	T	C	VUS
15519	T	C	VUS of low clinical significance
15542	C	G	VUS
15651	C	T	VUS of low clinical significance
15653	A	G	VUS of low clinical significance
15654	T	C	VUS of low clinical significance
15725	C	G	VUS of low clinical significance
15725	C	T	VUS of low clinical significance
15773	G	A	VUS of low clinical significance
15774	T	C	VUS
15789	C	T	VUS of low clinical significance
