## Supplementary Datasets for "Quantifying constraint in the human mitochondrial genome": supplementary_dataset_4.tsv

tRNA_position	Observed	Expected	obs:exp	Lower_CI	Upper_CI
1	9.426	30.442	0.31	0.162	0.47
2	5.595	26.669	0.21	0.079	0.358
3	3.996	25.316	0.158	0.044	0.293
4	5.994	23.024	0.26	0.104	0.437
5	8.198	27.392	0.299	0.145	0.468
6	7.465	23.544	0.317	0.146	0.506
7	8.14	25.426	0.32	0.155	0.501
8	3.222	22.136	0.146	0.033	0.287
9	3.601	26.43	0.136	0.034	0.26
10	2.679	24.163	0.111	0.021	0.231
11	0.149	26.913	0.006	0.001	0.048
12	1.369	20.2	0.068	0.008	0.179
13	2.329	12.898	0.181	0.031	0.391
14	8.613	22.771	0.378	0.189	0.585
15	13.015	30.087	0.433	0.261	0.615
16	17.995	23.37	0.77	0.522	1.028
17	16.992	21.445	0.792	0.527	1.069
17:a	6.987	16.963	0.412	0.185	0.663
18	3.998	11.183	0.358	0.105	0.654
19	5.997	6.144	0.976	0.431	1.557
20	4.654	3.889	1.197	0.46	1.818
20:a	0	0.646	0	0	1.514
21	4.991	4.013	1.244	0.51	1.837
22	1.883	16.283	0.116	0.016	0.269
23	5.099	25.951	0.196	0.069	0.343
24	2.098	29.565	0.071	0.01	0.16
25	5.793	21.796	0.266	0.103	0.449
26	20.956	20.147	1.04	0.736	1.354
27	6.876	24.566	0.28	0.122	0.455
28	5.277	24.28	0.217	0.078	0.376
29	8.984	26.621	0.337	0.172	0.517
30	6.187	23.881	0.259	0.105	0.432
31	7.241	30.95	0.234	0.106	0.376
32	8.11	23.289	0.348	0.168	0.546
33	7.692	19.82	0.388	0.182	0.615
34	3.291	20.228	0.163	0.038	0.319
35	0	26.191	0	0	0.044
36	0	24.214	0	0	0.047
37	6.672	24.836	0.269	0.115	0.44
38	7.454	29.526	0.252	0.116	0.403
39	6.392	26.798	0.239	0.099	0.394
40	3.788	24.577	0.154	0.041	0.291
41	5.693	24.872	0.229	0.087	0.389
42	11.461	23.952	0.479	0.274	0.697
43	11.415	28.066	0.407	0.232	0.593
44	19.652	23.861	0.824	0.571	1.085
45	15.31	21.886	0.7	0.448	0.964
46	5.099	28.628	0.178	0.062	0.311
47	1	2.706	0.37	0.042	1.071
48	13.208	20.441	0.646	0.393	0.914
49	5.567	23.269	0.239	0.09	0.409
50	5.638	25.084	0.225	0.085	0.383
51	8.369	24.992	0.335	0.165	0.521
52	6.983	19.728	0.354	0.157	0.572
53	1.765	18.693	0.094	0.013	0.225
54	15.712	33.856	0.464	0.299	0.637
55	18.015	22.647	0.795	0.537	1.064
56	19.041	22.615	0.842	0.579	1.115
57	16.389	24.645	0.665	0.436	0.905
58	12.248	25.388	0.482	0.284	0.694
59	19.201	21.088	0.911	0.636	1.193
60	15.536	19.654	0.79	0.523	1.067
61	2.475	15.068	0.164	0.029	0.349
62	5.125	20.341	0.252	0.089	0.438
63	6.31	20.572	0.307	0.127	0.509
64	9.585	22.148	0.433	0.229	0.654
65	3.474	25.786	0.135	0.033	0.26
66	4.649	23.173	0.201	0.065	0.358
67	11.645	24.994	0.466	0.269	0.677
68	5.99	27.246	0.22	0.087	0.369
69	4.106	26.319	0.156	0.045	0.288
70	5.487	26.308	0.209	0.077	0.358
71	2.536	32	0.079	0.014	0.168
72	2.722	21.137	0.129	0.025	0.267
73	11.055	20.833	0.531	0.299	0.779
