## Supplementary Datasets for "Quantifying constraint in the human mitochondrial genome": supplementary_dataset_5.tsv

Locus	Description	Start_position	End_position	Observed	Expected	obs:exp	Lower_CI	Upper_CI
MT-HV2	Hypervariable segment 2 [classic:73-340 ]	57	372	275.153	330.608	0.832	0.762	0.902
MT-OHR	H-strand origins	110	441	264.809	370.982	0.714	0.651	0.776
MT-CSB1	Conserved sequence block 1	213	235	19.757	27.096	0.729	0.505	0.962
MT-TFX	mtTF1 binding site	233	260	30.329	32.47	0.934	0.712	1.16
MT-TFY	mtTF1 binding site	276	303	26.591	25.836	1.029	0.765	1.299
MT-CSB2	Conserved sequence block 2	299	315	4.918	9.586	0.513	0.181	0.893
MT-CSB3	Conserved sequence block 3	346	363	2.978	18.213	0.164	0.035	0.329
MT-LSP	L-strand promoter	392	435	19.165	49.01	0.391	0.258	0.531
MT-TFL	mtTF1 binding site	418	445	10.583	30.452	0.348	0.189	0.519
MT-HV3	Hypervariable segment 3	438	574	155.3	157.318	0.987	0.884	1.09
MT-TFH	mtTF1 binding site	523	550	23.473	32.166	0.73	0.522	0.944
MT-HSP1	Major H-strand promoter	545	567	17.533	27.835	0.63	0.42	0.849
MT-Hum	Humanin peptide	2633	2705	17.376	91.24	0.19	0.12	0.265
MT-RNR3	5S-like sequence	3206	3229	10.953	26.167	0.419	0.234	0.618
MT-TER	Transcription terminator	3229	3256	5.658	34.196	0.165	0.062	0.283
MT-OLR	L-strand origin	5721	5798	28.052	95.217	0.295	0.21	0.383
MT-NC5	non-coding nucleotides	5892	5903	10.235	9.849	1.039	0.599	1.502
MT-NC7	non-coding nucleotides	8270	8294	28.247	25.669	1.1	0.833	1.372
MT-ATT	membrane attachment site	15925	499	993.467	1359.353	0.731	0.698	0.763
MT-CR	entire Control Region (including displacement loop)	16024	576	1018.856	1329.173	0.767	0.733	0.8
MT-HV1	Hypervariable segment 1 [classic:16024-16365]	16024	16383	417.275	477.07	0.875	0.819	0.93
MT-TAS2	extended termination-associated sequence	16081	16138	47.59	73.284	0.649	0.518	0.783
MT-7SDNA	7S DNA	16106	191	607.927	776.333	0.783	0.739	0.827
MT-TAS	termination-associated sequence	16157	16172	26.447	17.149	1.542	1.208	1.854
MT-5	control element	16194	16208	14.933	20.203	0.739	0.486	1.001
