## Supplementary Datasets for "Quantifying constraint in the human mitochondrial genome": supplementary_dataset_8.tsv

Variant	Symbol	MITOMAP_plasmy	Curated_status	Curated_homoplasmy_report
m.8969G>A	MT-ATP6	-/+	+/+	PMID:32042921
m.8851T>C	MT-ATP6	+/+	+/+
m.9185T>C	MT-ATP6	+/+	+/+
m.9176T>C	MT-ATP6	+/+	+/+
m.9176T>G	MT-ATP6	+/+	+/+
m.8993T>C	MT-ATP6	-/+	+/+	PMID:32042921
m.8993T>G	MT-ATP6	+/+	+/+
m.9155A>G	MT-ATP6	-/+	-/+
m.9035T>C	MT-ATP6	+/+	+/+
m.14849T>C	MT-CYB	-/+	-/+
m.15579A>G	MT-CYB	-/+	-/+
m.3376G>A	MT-ND1	+/+	+/+
m.3733G>A	MT-ND1	+/+	+/+
m.4171C>A	MT-ND1	+/+	+/+
m.3635G>A	MT-ND1	+/-	+/-
m.3700G>A	MT-ND1	+/-	+/-
m.3460G>A	MT-ND1	+/+	+/+
m.3697G>A	MT-ND1	+/+	+/+
m.3890G>A	MT-ND1	-/+	+/+	PMID:34390870
m.10191T>C	MT-ND3	-/+	+/+	PMID:27450679
m.10158T>C	MT-ND3	+/+	+/+
m.10197G>A	MT-ND3	+/+	+/+
m.11778G>A	MT-ND4	+/+	+/+
m.11777C>A	MT-ND4	-/+	-/+
m.10663T>C	MT-ND4L	+/-	+/-
m.13514A>G	MT-ND5	-/+	-/+
m.13513G>A	MT-ND5	-/+	-/+
m.13379A>G	MT-ND5	+/-	+/-
m.12706T>C	MT-ND5	-/+	-/+
m.13051G>A	MT-ND5	+/-	+/-
m.13042G>A	MT-ND5	-/+	-/+
m.13094T>C	MT-ND5	+/+	+/+
m.14568C>T	MT-ND6	+/-	+/-
m.14495A>G	MT-ND6	-/+	+/+	PMID:16380918
m.14487T>C	MT-ND6	-/+	+/+	PMID:23813926
m.14484T>C	MT-ND6	+/+	+/+
m.14482C>A	MT-ND6	+/+	+/+
m.14482C>G	MT-ND6	+/+	+/+
m.14459G>A	MT-ND6	+/+	+/+
m.14453G>A	MT-ND6	-/+	-/+
m.1494C>T	MT-RNR1	+/-	+/-
m.1555A>G	MT-RNR1	+/+	+/+
m.5650G>A	MT-TA	-/+	-/+
m.14674T>C	MT-TE	+/-	+/-
m.14709T>C	MT-TE	+/+	+/+
m.14710G>A	MT-TE	-/+	-/+
m.583G>A	MT-TF	-/+	-/+
m.616T>C	MT-TF	+/+	+/+
m.10010T>C	MT-TG	-/+	-/+
m.12201T>C	MT-TH	-/+	+/+	PMID:34991096
m.12147G>A	MT-TH	-/+	-/+
m.4308G>A	MT-TI	-/+	-/+
m.4300A>G	MT-TI	+/+	+/+
m.4298G>A	MT-TI	-/+	-/+
m.8363G>A	MT-TK	-/+	-/+
m.8306T>C	MT-TK	-/+	-/+
m.8356T>C	MT-TK	-/+	+/+	PMID:20610441
m.8344A>G	MT-TK	-/+	+/+	PMID:36176839
m.8313G>A	MT-TK	-/+	-/+
m.8340G>A	MT-TK	-/+	-/+
m.3303C>T	MT-TL1	+/+	+/+
m.3302A>G	MT-TL1	-/+	+/+	PMID:19370763
m.3291T>C	MT-TL1	-/+	+/+	PMID:32167396
m.3271T>C	MT-TL1	-/+	+/+	PMID:18206799
m.3260A>G	MT-TL1	-/+	-/+
m.3280A>G	MT-TL1	-/+	+/+	PMID:12402350
m.3258T>C	MT-TL1	-/+	-/+
m.3256C>T	MT-TL1	-/+	-/+
m.3243A>T	MT-TL1	-/+	-/+
m.3243A>G	MT-TL1	-/+	-/+
m.12294G>A	MT-TL2	-/+	-/+
m.12315G>A	MT-TL2	-/+	-/+
m.12316G>A	MT-TL2	-/+	-/+
m.12276G>A	MT-TL2	-/+	-/+
m.4450G>A	MT-TM	-/+	-/+
m.5728T>C	MT-TN	-/+	-/+
m.5703G>A	MT-TN	-/+	-/+
m.5690A>G	MT-TN	-/+	-/+
m.15990C>T	MT-TP	-/+	-/+
m.4332G>A	MT-TQ	-/+	-/+
m.7497G>A	MT-TS1	+/+	+/+
m.7510T>C	MT-TS1	-/+	+/+	PMID:12471220
m.7511T>C	MT-TS1	+/+	+/+
m.12258C>A	MT-TS2	-/+	-/+
m.1644G>A	MT-TV	-/+	+/+	PMID:24691472
m.1630A>G	MT-TV	-/+	-/+
m.1606G>A	MT-TV	-/+	-/+
m.5521G>A	MT-TW	-/+	+/+	PMID:20360171
